# Variation analysis of SARS-CoV-2 complete sequences from Iran

**DOI:** 10.1101/2021.01.23.427885

**Authors:** Jale Moradi, Mohsen Moghoofei, Amir Houshang Alvandi, Ramin Abiri

## Abstract

The SARS-CoV-2 is a new emerging coronavirus initially reported in China at the late December 2019 and rapidly spread to the whole of the world. To date, 1261903 total case and 55830 deaths are reported from Iran as 8 January. In this study, we investigated all the complete sequences of SARS-CoV-2 that publicly reported from Iran. Twenty-four sequences between March to September 2020 were analyzed to identify genome variations and phylogenetic relationships. Furthermore, we assessed the amino acid changes related to the spike glycoprotein as an important viral factor associated with the entry to the host cells and as a vaccine target. Most of the variations are occurred in the ORF1ab, S, N, intergenic and ORF7 regions. The analysis of spike protein mutations demonstrated that D614G mutation could be detected from the May and beyond. Phylogenetic analysis showed that most of the circulated viruses in Iran are belong to the B.4 lineage. Although, we found a limited number of variants associated to the B.1 lineage carrying D614G mutation. Furthermore, we detected a variant characterize as the B.1.36 lineage with sixteen mutations in the spike protein region. This study showed the frequency of the viral populations in Iran as September, therefore, there is an emergent need to genomic surveillance to track viral lineage shift in the country beyond the September. These data would help to predict future situation and apply better strategy to control of the pandemic.
