## Supplemental Table 1 for "Variation analysis of SARS-CoV-2 complete sequences from Iran"

### Sheet: Sheet1
Sample	Accession ID	Collection date	Location	Host	Gender	Patient age	Patient status	Source	Specimen
hCoV-19/Iran/HGRC-01-IPI-8206/2020	EPI_ISL_424349	2020-03-09	Asia / Iran	Human	unknown	unknown	unknown	unknown
hCoV-19/Iran/HGRC-2-2162/2020	EPI_ISL_437512	2020-03-26	Asia / Iran	Human	unknown	unknown	unknown	unknown	Throat swab
hCoV-19/Iran/KHGRC-2-2162/2020	EPI_ISL_442044	2020-03-26	Asia / Iran / Tehran	Human	unknown	unknown	Hospitalized	Original	Throat swab
hCoV-19/Iran/KHGRC-1.1-IPI-8206/2020	EPI_ISL_442523	2020-03-09	Asia / Iran / Semnan	Human	unknown	unknown	Hospitalized	Original
hCoV-19/Iran/KHGRC-3-2178/2020	EPI_ISL_445088	2020-03-26	Asia / Iran	Human	unknown	unknown	unknown	unknown	Throat swab
hCoV-19/Iran/IRVSH-01/2020	EPI_ISL_507007	2020-05-01	Asia / Iran / Tehran	Human	Unknown	Unknown	unknown	Original	Nasopharyngeal swab
hCoV-19/Iran/IRVSH-2/2020	EPI_ISL_514753	2020-05-01	Asia / Iran / Tehran	Human	unknown	unknown	unknown	Original	Nasal swab
hCoV-19/Iran/1600/2020	EPI_ISL_582033	2020-04-03	Asia / Iran / Tehran	Human	Male	53	Hospitalized	Original	Oropharyngeal swab
hCoV-19/Iran/2297/2020	EPI_ISL_594185	2020-04-13	Asia / Iran / Tehran	Human	Male	31	Hospitalized	Original	Oropharyngeal swab
hCoV-19/Iran/1325/2020	EPI_ISL_594186	2020-03-28	Asia / Iran / Tehran	Human	Female	47	Hospitalized	Original	Oropharyngeal swab
hCoV-19/Iran/2024/2020	EPI_ISL_594187	2020-04-11	Asia / Iran / Tehran	Human	Male	58	Hospitalized	Original	Oropharyngeal swab
hCoV-19/Iran/7650/2020	EPI_ISL_594188	2020-06-26	Asia / Iran / Tehran	Human	Female	23	Hospitalized	Original	Oropharyngeal swab
hCoV-19/Iran/GRC-10582/2020	EPI_ISL_596451	2020-06-16	Asia / Iran / Tehran	Human	Female	28	Hospitalized	Original	Oropharyngeal swab
hCoV-19/Iran/GRC-9673/2020	EPI_ISL_596452	2020-05-18	Asia / Iran / Tehran	Human	Male	35	Hospitalized	Original	Oropharyngeal swab
hCoV-19/Iran/GRC-43/2020	EPI_ISL_596453	2020-03-02	Asia / Iran / Qom	Human	Female	53	Hospitalized	Original	Oropharyngeal swab
hCoV-19/Iran/GRC-70/2020	EPI_ISL_596454	2020-03-08	Asia / Iran / Zahedan	Human	Male	42	Hospitalized	Original	Oropharyngeal swab and Nasopharyngeal swab
hCoV-19/Iran/GRC-9695/2020	EPI_ISL_596455	2020-06-11	Asia / Iran / Tehran	Human	Female	66	Hospitalized	Original	Oropharyngeal swab
hCoV-19/Iran/9GS/2020	EPI_ISL_625683	2020-09-20	Asia / Iran	Human	Male	29	Hospitalized	Original
hCoV-19/Iran/Q100/2020	EPI_ISL_637099	2020-03-10	Asia / Iran	Human	Male	55	unknown	Original	Throat swab Nasal swab
hCoV-19/Iran/NIV-P1-Q100/2020	EPI_ISL_637100	2020-03-10	Asia / Iran	Human	Male	55	unknown	Vero CCL81 P1
hCoV-19/Iran/NIV-P2-Q100/2020	EPI_ISL_637101	2020-03-10	Asia / Iran	Human	Male	55	unknown	Vero CCL81 P2
hCoV-19/Iran/Q111/2020	EPI_ISL_637102	2020-03-10	Asia / Iran	Human	Female	52	unknown	Original	Throat swab Nasal swab
hCoV-19/Iran/NIV-P1-Q111/2020	EPI_ISL_637103	2020-03-10	Asia / Iran	Human	Female	52	unknown	Vero CCL81 P1
hCoV-19/Iran/NIV-P2-Q111/2020	EPI_ISL_637104	2020-03-10	Asia / Iran	Human	Female	52	unknown	Vero CCL81 P2
