## Supplemental table 2 for "Variation analysis of SARS-CoV-2 complete sequences from Iran"

### Sheet: Sheet1
Chromosome	Position	Mutation Number	Reference	Alternative	ORF	Accession ID (GISAID)
NC_045512.2	48		C	T	Intergenic	hCoV-19_Iran_IRVSH-01_2020EPI_ISL_5070072020-05-01
NC_045512.2	61		G	T	Intergenic	hCoV-19_Iran_GRC-10582_2020EPI_ISL_5964512020-06-16
						hCoV-19_Iran_2297_2020EPI_ISL_5941852020-04-13
NC_045512.2	63		T	C	Intergenic	hCoV-19_Iran_IRVSH-01_2020EPI_ISL_5070072020-05-01
NC_045512.2	92		C	A	Intergenic	hCoV-19_Iran_IRVSH-01_2020EPI_ISL_5070072020-05-01
NC_045512.2	241	5	C	T	ORF1ab, ORF1a	hCoV-19_Iran_9GS_2020EPI_ISL_6256832020-09-20
						hCoV-19_Iran_GRC-9695_2020EPI_ISL_5964552020-06-11
						hCoV-19_Iran_GRC-9673_2020EPI_ISL_5964522020-05-18
						hCoV-19_Iran_IRVSH-2_2020EPI_ISL_5147532020-05-01
						hCoV-19_Iran_IRVSH-01_2020EPI_ISL_5070072020-05-01
NC_045512.2	252		G	A	ORF1ab, ORF1a	hCoV-19_Iran_IRVSH-01_2020EPI_ISL_5070072020-05-01
NC_045512.2	258		A	C	ORF1ab, ORF1a	hCoV-19_Iran_IRVSH-2_2020EPI_ISL_5147532020-05-01
						hCoV-19_Iran_IRVSH-01_2020EPI_ISL_5070072020-05-01
NC_045512.2	321		CT	C	ORF1ab, ORF1a	hCoV-19_Iran_Q111_2020EPI_ISL_6371022020-03-10
NC_045512.2	426		T	C	ORF1ab, ORF1a	hCoV-19_Iran_IRVSH-01_2020EPI_ISL_5070072020-05-01
NC_045512.2	496		A	G	ORF1ab, ORF1a	hCoV-19_Iran_IRVSH-01_2020EPI_ISL_5070072020-05-01
NC_045512.2	517	3	TATG	T	ORF1ab, ORF1a	hCoV-19_Iran_NIV-P2-Q111_2020EPI_ISL_6371042020-03-10
						hCoV-19_Iran_NIV-P1-Q111_2020EPI_ISL_6371032020-03-10
						hCoV-19_Iran_Q111_2020EPI_ISL_6371022020-03-10
NC_045512.2	582		T	G	ORF1ab, ORF1a	hCoV-19_Iran_IRVSH-01_2020EPI_ISL_5070072020-05-01
NC_045512.2	612		T	C	ORF1ab, ORF1a	hCoV-19_Iran_IRVSH-01_2020EPI_ISL_5070072020-05-01
NC_045512.2	747		G	T	ORF1ab, ORF1a	hCoV-19_Iran_IRVSH-2_2020EPI_ISL_5147532020-05-01
						hCoV-19_Iran_IRVSH-01_2020EPI_ISL_5070072020-05-01
NC_045512.2	839		G	A	ORF1ab, ORF1a	hCoV-19_Iran_1600_2020EPI_ISL_5820332020-04-03
NC_045512.2	884	8	C	T	ORF1ab, ORF1a	hCoV-19_Iran_NIV-P2-Q111_2020EPI_ISL_6371042020-03-10
						hCoV-19_Iran_NIV-P1-Q111_2020EPI_ISL_6371032020-03-10
						hCoV-19_Iran_Q111_2020EPI_ISL_6371022020-03-10
						hCoV-19_Iran_NIV-P2-Q100_2020EPI_ISL_6371012020-03-10
						hCoV-19_Iran_NIV-P1-Q100_2020EPI_ISL_6371002020-03-10
						hCoV-19_Iran_Q100_2020EPI_ISL_6370992020-03-10
						hCoV-19_Iran_GRC-70_2020EPI_ISL_5964542020-03-08
						hCoV-19_Iran_GRC-43_2020EPI_ISL_5964532020-03-02
NC_045512.2	1397	19	G	A	ORF1ab, ORF1a	hCoV-19_Iran_NIV-P2-Q111_2020EPI_ISL_6371042020-03-10
						hCoV-19_Iran_NIV-P1-Q111_2020EPI_ISL_6371032020-03-10
						hCoV-19_Iran_Q111_2020EPI_ISL_6371022020-03-10
						hCoV-19_Iran_NIV-P2-Q100_2020EPI_ISL_6371012020-03-10
						hCoV-19_Iran_NIV-P1-Q100_2020EPI_ISL_6371002020-03-10
						hCoV-19_Iran_Q100_2020EPI_ISL_6370992020-03-10
						hCoV-19_Iran_GRC-70_2020EPI_ISL_5964542020-03-08
						hCoV-19_Iran_GRC-43_2020EPI_ISL_5964532020-03-02
						hCoV-19_Iran_GRC-10582_2020EPI_ISL_5964512020-06-16
						hCoV-19_Iran_7650_2020EPI_ISL_5941882020-06-26
						hCoV-19_Iran_2024_2020EPI_ISL_5941872020-04-11
						hCoV-19_Iran_1325_2020EPI_ISL_5941862020-03-28
						hCoV-19_Iran_2297_2020EPI_ISL_5941852020-04-13
						hCoV-19_Iran_1600_2020EPI_ISL_5820332020-04-03
						hCoV-19_Iran_KHGRC-3-2178_2020EPI_ISL_4450882020-03-26
						hCoV-19_Iran_KHGRC-1.1-IPI-8206_2020EPI_ISL_4425232020-03-09
						hCoV-19_Iran_KHGRC-2-2162_2020EPI_ISL_4420442020-03-26
						hCoV-19_Iran_HGRC-2-2162_2020EPI_ISL_4375122020-03-26
						hCoV-19_Iran_HGRC-01-IPI-8206_2020EPI_ISL_4243492020-03-09
NC_045512.2	1514		C	T	ORF1ab, ORF1a	hCoV-19_Iran_NIV-P2-Q100_2020EPI_ISL_6371012020-03-10
NC_045512.2	1080		A	G	ORF1ab, ORF1a	hCoV-19_Iran_IRVSH-01_2020EPI_ISL_5070072020-05-01
NC_045512.2	1514		C	T	ORF1ab, ORF1a	hCoV-19_Iran_NIV-P1-Q100_2020EPI_ISL_6371002020-03-10
						hCoV-19_Iran_Q100_2020EPI_ISL_6370992020-03-10
NC_045512.2	1212		G	C	ORF1ab, ORF1a	hCoV-19_Iran_IRVSH-2_2020EPI_ISL_5147532020-05-01
						hCoV-19_Iran_IRVSH-01_2020EPI_ISL_5070072020-05-01
NC_045512.2	1262		A	C	ORF1ab, ORF1a	hCoV-19_Iran_IRVSH-01_2020EPI_ISL_5070072020-05-01
NC_045512.2	1263		C	T	ORF1ab, ORF1a	hCoV-19_Iran_IRVSH-01_2020EPI_ISL_5070072020-05-01
NC_045512.2	1281		C	A	ORF1ab, ORF1a	hCoV-19_Iran_IRVSH-01_2020EPI_ISL_5070072020-05-01
NC_045512.2	1450		C	A	ORF1ab, ORF1a	hCoV-19_Iran_IRVSH-01_2020EPI_ISL_5070072020-05-01
NC_045512.2	1657		T	A	ORF1ab, ORF1a	hCoV-19_Iran_IRVSH-01_2020EPI_ISL_5070072020-05-01
NC_045512.2	1731		A	C	ORF1ab, ORF1a	hCoV-19_Iran_IRVSH-2_2020EPI_ISL_5147532020-05-01
						hCoV-19_Iran_IRVSH-01_2020EPI_ISL_5070072020-05-01
NC_045512.2	1887		C	T	ORF1ab, ORF1a	hCoV-19_Iran_IRVSH-01_2020EPI_ISL_5070072020-05-01
NC_045512.2	1983		T	C	ORF1ab, ORF1a	hCoV-19_Iran_IRVSH-01_2020EPI_ISL_5070072020-05-01
NC_045512.2	2322		T	C	ORF1ab, ORF1a	hCoV-19_Iran_IRVSH-01_2020EPI_ISL_5070072020-05-01
NC_045512.2	2512		A	C	ORF1ab, ORF1a	hCoV-19_Iran_IRVSH-01_2020EPI_ISL_5070072020-05-01
NC_045512.2	2583		C	T	ORF1ab, ORF1a	hCoV-19_Iran_7650_2020EPI_ISL_5941882020-06-26
NC_045512.2	2605		T	C	ORF1ab, ORF1a	hCoV-19_Iran_GRC-9673_2020EPI_ISL_5964522020-05-18
NC_045512.2	2836		C	T	ORF1ab, ORF1a	hCoV-19_Iran_IRVSH-01_2020EPI_ISL_5070072020-05-01
NC_045512.2	3037	5	C	T	ORF1ab, ORF1a	hCoV-19_Iran_9GS_2020EPI_ISL_6256832020-09-20
						hCoV-19_Iran_GRC-9695_2020EPI_ISL_5964552020-06-11
						hCoV-19_Iran_GRC-9673_2020EPI_ISL_5964522020-05-18
						hCoV-19_Iran_IRVSH-2_2020EPI_ISL_5147532020-05-01
						hCoV-19_Iran_IRVSH-01_2020EPI_ISL_5070072020-05-01
NC_045512.2	3137		A	C	ORF1ab, ORF1a	hCoV-19_Iran_IRVSH-01_2020EPI_ISL_5070072020-05-01
NC_045512.2	3405		A	C	ORF1ab, ORF1a	hCoV-19_Iran_IRVSH-2_2020EPI_ISL_5147532020-05-01
NC_045512.2	3414		A	C	ORF1ab, ORF1a	hCoV-19_Iran_IRVSH-2_2020EPI_ISL_5147532020-05-01
NC_045512.2	3481		A	C	ORF1ab, ORF1a	hCoV-19_Iran_KHGRC-3-2178_2020EPI_ISL_4450882020-03-26
NC_045512.2	3583		C	T	ORF1ab, ORF1a	hCoV-19_Iran_9GS_2020EPI_ISL_6256832020-09-20
NC_045512.2	3605		T	C	ORF1ab, ORF1a	hCoV-19_Iran_IRVSH-2_2020EPI_ISL_5147532020-05-01
						hCoV-19_Iran_IRVSH-01_2020EPI_ISL_5070072020-05-01
NC_045512.2	3634		C	T	ORF1ab, ORF1a	hCoV-19_Iran_IRVSH-2_2020EPI_ISL_5147532020-05-01
NC_045512.2	3852		A	T	ORF1ab, ORF1a	hCoV-19_Iran_IRVSH-01_2020EPI_ISL_5070072020-05-01
NC_045512.2	3926		T	C	ORF1ab, ORF1a	hCoV-19_Iran_1325_2020EPI_ISL_5941862020-03-28
NC_045512.2	4122		T	C	ORF1ab, ORF1a	hCoV-19_Iran_IRVSH-01_2020EPI_ISL_5070072020-05-01
NC_045512.2	4392		G	C	ORF1ab, ORF1a	hCoV-19_Iran_IRVSH-01_2020EPI_ISL_5070072020-05-01
NC_045512.2	4740		C	A	ORF1ab, ORF1a	hCoV-19_Iran_IRVSH-01_2020EPI_ISL_5070072020-05-01
NC_045512.2	4881		G	A	ORF1ab, ORF1a	hCoV-19_Iran_IRVSH-01_2020EPI_ISL_5070072020-05-01
NC_045512.2	5061		T	C	ORF1ab, ORF1a	hCoV-19_Iran_IRVSH-01_2020EPI_ISL_5070072020-05-01
NC_045512.2	5230		G	T	ORF1ab, ORF1a	hCoV-19_Iran_1600_2020EPI_ISL_5820332020-04-03
NC_045512.2	5376		C	A	ORF1ab, ORF1a	hCoV-19_Iran_IRVSH-01_2020EPI_ISL_5070072020-05-01
NC_045512.2	5310		C	T	ORF1ab, ORF1a	hCoV-19_Iran_9GS_2020EPI_ISL_6256832020-09-20
NC_045512.2	5437		G	T	ORF1ab, ORF1a	hCoV-19_Iran_2297_2020EPI_ISL_5941852020-04-13
NC_045512.2	6033		C	G	ORF1ab, ORF1a	hCoV-19_Iran_IRVSH-01_2020EPI_ISL_5070072020-05-01
NC_045512.2	6555		C	A	ORF1ab, ORF1a	hCoV-19_Iran_IRVSH-01_2020EPI_ISL_5070072020-05-01
NC_045512.2	6706		C	T	ORF1ab, ORF1a	hCoV-19_Iran_GRC-9695_2020EPI_ISL_5964552020-06-11
						hCoV-19_Iran_GRC-9673_2020EPI_ISL_5964522020-05-18
NC_045512.2	6741		G	T	ORF1ab, ORF1a	hCoV-19_Iran_IRVSH-01_2020EPI_ISL_5070072020-05-01
						hCoV-19_Iran_IRVSH-2_2020EPI_ISL_5147532020-05-01
NC_045512.2	6753		G	T	ORF1ab, ORF1a	hCoV-19_Iran_IRVSH-01_2020EPI_ISL_5070072020-05-01
NC_045512.2	6885		G	A	ORF1ab, ORF1a	hCoV-19_Iran_IRVSH-01_2020EPI_ISL_5070072020-05-01
NC_045512.2	7164		C	T	ORF1ab, ORF1a	hCoV-19_Iran_IRVSH-01_2020EPI_ISL_5070072020-05-01
NC_045512.2	7287		T	A	ORF1ab, ORF1a	hCoV-19_Iran_IRVSH-01_2020EPI_ISL_5070072020-05-01
NC_045512.2	7393		G	T	ORF1ab, ORF1a	hCoV-19_Iran_GRC-10582_2020EPI_ISL_5964512020-06-16
NC_045512.2	7438		T	C	ORF1ab, ORF1a	hCoV-19_Iran_IRVSH-01_2020EPI_ISL_5070072020-05-01
NC_045512.2	7506		A	G	ORF1ab, ORF1a	hCoV-19_Iran_IRVSH-01_2020EPI_ISL_5070072020-05-01
NC_045512.2	7737		T	A	ORF1ab, ORF1a	hCoV-19_Iran_IRVSH-01_2020EPI_ISL_5070072020-05-01
NC_045512.2	7863		A	G	ORF1ab, ORF1a	hCoV-19_Iran_IRVSH-01_2020EPI_ISL_5070072020-05-01
NC_045512.2	8052		A	G	ORF1ab, ORF1a	hCoV-19_Iran_IRVSH-2_2020EPI_ISL_5147532020-05-01
						hCoV-19_Iran_IRVSH-01_2020EPI_ISL_5070072020-05-01
NC_045512.2	8232		A	G	ORF1ab, ORF1a	hCoV-19_Iran_IRVSH-01_2020EPI_ISL_5070072020-05-01
NC_045512.2	8313		T	C	ORF1ab, ORF1a	hCoV-19_Iran_IRVSH-01_2020EPI_ISL_5070072020-05-01
NC_045512.2	8550		G	T	ORF1ab, ORF1a	hCoV-19_Iran_IRVSH-01_2020EPI_ISL_5070072020-05-01
NC_045512.2	8653	8	G	T	ORF1ab, ORF1a	hCoV-19_Iran_NIV-P2-Q111_2020EPI_ISL_6371042020-03-10
						hCoV-19_Iran_NIV-P1-Q111_2020EPI_ISL_6371032020-03-10
						hCoV-19_Iran_Q111_2020EPI_ISL_6371022020-03-10
						hCoV-19_Iran_NIV-P2-Q100_2020EPI_ISL_6371012020-03-10
						hCoV-19_Iran_NIV-P1-Q100_2020EPI_ISL_6371002020-03-10
						hCoV-19_Iran_Q100_2020EPI_ISL_6370992020-03-10
						hCoV-19_Iran_GRC-70_2020EPI_ISL_5964542020-03-08
						hCoV-19_Iran_GRC-43_2020EPI_ISL_5964532020-03-02
NC_045512.2	8697		C	A	ORF1ab, ORF1a	hCoV-19_Iran_IRVSH-01_2020EPI_ISL_5070072020-05-01
NC_045512.2	8707		T	C	ORF1ab, ORF1a	hCoV-19_Iran_KHGRC-3-2178_2020EPI_ISL_4450882020-03-26
NC_045512.2	8772		C	T	ORF1ab, ORF1a	hCoV-19_Iran_IRVSH-01_2020EPI_ISL_5070072020-05-01
						hCoV-19_Iran_KHGRC-2-2162_2020EPI_ISL_4420442020-03-26
						hCoV-19_Iran_HGRC-2-2162_2020EPI_ISL_4375122020-03-26
NC_045512.2	9057		C	A	ORF1ab, ORF1a	hCoV-19_Iran_IRVSH-01_2020EPI_ISL_5070072020-05-01
NC_045512.2	9081		T	A	ORF1ab, ORF1a	hCoV-19_Iran_IRVSH-01_2020EPI_ISL_5070072020-05-01
NC_045512.2	9282		T	C	ORF1ab, ORF1a	hCoV-19_Iran_IRVSH-01_2020EPI_ISL_5070072020-05-01
NC_045512.2	9375		C	T	ORF1ab, ORF1a	hCoV-19_Iran_IRVSH-01_2020EPI_ISL_5070072020-05-01
NC_045512.2	9516		T	C	ORF1ab, ORF1a	hCoV-19_Iran_IRVSH-01_2020EPI_ISL_5070072020-05-01
NC_045512.2	9540		T	A	ORF1ab, ORF1a	hCoV-19_Iran_IRVSH-01_2020EPI_ISL_5070072020-05-01
NC_045512.2	9634		A	T	ORF1ab, ORF1a	hCoV-19_Iran_2024_2020EPI_ISL_5941872020-04-11
NC_045512.2	10017		A	T	ORF1ab, ORF1a	hCoV-19_Iran_IRVSH-01_2020EPI_ISL_5070072020-05-01
NC_045512.2	10080		C	T	ORF1ab, ORF1a	hCoV-19_Iran_IRVSH-01_2020EPI_ISL_5070072020-05-01
NC_045512.2	10209		C	T	ORF1ab, ORF1a	hCoV-19_Iran_IRVSH-01_2020EPI_ISL_5070072020-05-01
NC_045512.2	10239		C	A	ORF1ab, ORF1a	hCoV-19_Iran_IRVSH-01_2020EPI_ISL_5070072020-05-01
NC_045512.2	10305		A	G	ORF1ab, ORF1a	hCoV-19_Iran_IRVSH-01_2020EPI_ISL_5070072020-05-01
NC_045512.2	10323		A	G	ORF1ab, ORF1a	hCoV-19_Iran_GRC-43_2020EPI_ISL_5964532020-03-02
NC_045512.2	10386		C	A	ORF1ab, ORF1a	hCoV-19_Iran_IRVSH-01_2020EPI_ISL_5070072020-05-01
NC_045512.2	10551		A	T	ORF1ab, ORF1a	hCoV-19_Iran_IRVSH-01_2020EPI_ISL_5070072020-05-01
NC_045512.2	10575		G	T	ORF1ab, ORF1a	hCoV-19_Iran_IRVSH-01_2020EPI_ISL_5070072020-05-01
NC_045512.2	10591		T	C	ORF1ab, ORF1a	hCoV-19_Iran_IRVSH-01_2020EPI_ISL_5070072020-05-01
NC_045512.2	11074		C	T	ORF1ab, ORF1a	hCoV-19_Iran_NIV-P2-Q111_2020EPI_ISL_6371042020-03-10
						hCoV-19_Iran_NIV-P1-Q111_2020EPI_ISL_6371032020-03-10
						hCoV-19_Iran_Q111_2020EPI_ISL_6371022020-03-10
NC_045512.2	11083	15	G	T	ORF1ab, ORF1a	hCoV-19_Iran_NIV-P2-Q111_2020EPI_ISL_6371042020-03-10
						hCoV-19_Iran_NIV-P1-Q111_2020EPI_ISL_6371032020-03-10
						hCoV-19_Iran_Q111_2020EPI_ISL_6371022020-03-10
						hCoV-19_Iran_NIV-P2-Q100_2020EPI_ISL_6371012020-03-10
						hCoV-19_Iran_Q100_2020EPI_ISL_6370992020-03-10
						hCoV-19_Iran_GRC-70_2020EPI_ISL_5964542020-03-08
						hCoV-19_Iran_GRC-43_2020EPI_ISL_5964532020-03-02
						hCoV-19_Iran_GRC-10582_2020EPI_ISL_5964512020-06-16
						hCoV-19_Iran_7650_2020EPI_ISL_5941882020-06-26
						hCoV-19_Iran_2024_2020EPI_ISL_5941872020-04-11
						hCoV-19_Iran_1325_2020EPI_ISL_5941862020-03-28
						hCoV-19_Iran_2297_2020EPI_ISL_5941852020-04-13
						hCoV-19_Iran_1600_2020EPI_ISL_5820332020-04-03
						hCoV-19_Iran_KHGRC-1.1-IPI-8206_2020EPI_ISL_4425232020-03-09
						hCoV-19_Iran_HGRC-01-IPI-8206_2020EPI_ISL_4243492020-03-09
NC_045512.2	11115		G	A	ORF1ab, ORF1a	hCoV-19_Iran_IRVSH-01_2020EPI_ISL_5070072020-05-01
NC_045512.2	11130		C	A	ORF1ab, ORF1a	hCoV-19_Iran_IRVSH-01_2020EPI_ISL_5070072020-05-01
NC_045512.2	11162		C	A	ORF1ab, ORF1a	hCoV-19_Iran_IRVSH-01_2020EPI_ISL_5070072020-05-01
						hCoV-19_Iran_IRVSH-2_2020EPI_ISL_5147532020-05-01
NC_045512.2	11175		G	A	ORF1ab, ORF1a	hCoV-19_Iran_IRVSH-01_2020EPI_ISL_5070072020-05-01
NC_045512.2	11181		T	A	ORF1ab, ORF1a	hCoV-19_Iran_IRVSH-01_2020EPI_ISL_5070072020-05-01
NC_045512.2	11232		C	T	ORF1ab, ORF1a	hCoV-19_Iran_IRVSH-01_2020EPI_ISL_5070072020-05-01
NC_045512.2	11274		T	G	ORF1ab, ORF1a	hCoV-19_Iran_IRVSH-01_2020EPI_ISL_5070072020-05-01
NC_045512.2	11328		C	G	ORF1ab, ORF1a	hCoV-19_Iran_IRVSH-01_2020EPI_ISL_5070072020-05-01
NC_045512.2	11391		G	T	ORF1ab, ORF1a	hCoV-19_Iran_IRVSH-01_2020EPI_ISL_5070072020-05-01
NC_045512.2	11523		T	C	ORF1ab, ORF1a	hCoV-19_Iran_IRVSH-01_2020EPI_ISL_5070072020-05-01
NC_045512.2	11535		G	A	ORF1ab, ORF1a	hCoV-19_Iran_IRVSH-01_2020EPI_ISL_5070072020-05-01
NC_045512.2	11631		T	C	ORF1ab, ORF1a	hCoV-19_Iran_IRVSH-01_2020EPI_ISL_5070072020-05-01
NC_045512.2	11634		G	A	ORF1ab, ORF1a	hCoV-19_Iran_IRVSH-01_2020EPI_ISL_5070072020-05-01
NC_045512.2	11782		A	G	ORF1ab, ORF1a	hCoV-19_Iran_7650_2020EPI_ISL_5941882020-06-26
NC_045512.2	11880		T	C	ORF1ab, ORF1a	hCoV-19_Iran_IRVSH-01_2020EPI_ISL_5070072020-05-01
NC_045512.2	12243		G	A	ORF1ab, ORF1a	hCoV-19_Iran_IRVSH-01_2020EPI_ISL_5070072020-05-01
NC_045512.2	12410		A	G	ORF1ab, ORF1a	hCoV-19_Iran_GRC-9673_2020EPI_ISL_5964522020-05-18
NC_045512.2	12493		C	G	ORF1ab, ORF1a	hCoV-19_Iran_IRVSH-01_2020EPI_ISL_5070072020-05-01
NC_045512.2	12855		C	A	ORF1ab, ORF1a	hCoV-19_Iran_IRVSH-01_2020EPI_ISL_5070072020-05-01
NC_045512.2	13380		T	C	ORF1ab, ORF1a	hCoV-19_Iran_IRVSH-01_2020EPI_ISL_5070072020-05-01
NC_045512.2	13425		G	A	ORF1ab, ORF1a	hCoV-19_Iran_IRVSH-01_2020EPI_ISL_5070072020-05-01
NC_045512.2	13428		A	C	ORF1ab, ORF1a	hCoV-19_Iran_IRVSH-01_2020EPI_ISL_5070072020-05-01
NC_045512.2	13455		A	C	ORF1ab	hCoV-19_Iran_IRVSH-01_2020EPI_ISL_5070072020-05-01
NC_045512.2	13695		A	C	ORF1ab	hCoV-19_Iran_IRVSH-01_2020EPI_ISL_5070072020-05-01
NC_045512.2	13731		T	A	ORF1ab	hCoV-19_Iran_IRVSH-01_2020EPI_ISL_5070072020-05-01
NC_045512.2	13872		A	T	ORF1ab	hCoV-19_Iran_IRVSH-01_2020EPI_ISL_5070072020-05-01
NC_045512.2	13917		A	G	ORF1ab	hCoV-19_Iran_IRVSH-01_2020EPI_ISL_5070072020-05-01
NC_045512.2	13938		A	C	ORF1ab	hCoV-19_Iran_IRVSH-01_2020EPI_ISL_5070072020-05-01
NC_045512.2	13983		T	A	ORF1ab	hCoV-19_Iran_IRVSH-01_2020EPI_ISL_5070072020-05-01
NC_045512.2	13992		A	G	ORF1ab	hCoV-19_Iran_IRVSH-01_2020EPI_ISL_5070072020-05-01
						hCoV-19_Iran_IRVSH-2_2020EPI_ISL_5147532020-05-01
NC_045512.2	14408	4	C	T	ORF1ab	hCoV-19_Iran_9GS_2020EPI_ISL_6256832020-09-20
						hCoV-19_Iran_GRC-9695_2020EPI_ISL_5964552020-06-11
						hCoV-19_Iran_GRC-9673_2020EPI_ISL_5964522020-05-18
						hCoV-19_Iran_IRVSH-2_2020EPI_ISL_5147532020-05-01
NC_045512.2	14037		T	A	ORF1ab	hCoV-19_Iran_IRVSH-01_2020EPI_ISL_5070072020-05-01
NC_045512.2	14232		T	A	ORF1ab	hCoV-19_Iran_IRVSH-01_2020EPI_ISL_5070072020-05-01
NC_045512.2	14295		T	A	ORF1ab	hCoV-19_Iran_IRVSH-01_2020EPI_ISL_5070072020-05-01
NC_045512.2	14408		C	T	ORF1ab	hCoV-19_Iran_IRVSH-01_2020EPI_ISL_5070072020-05-01
NC_045512.2	14595		T	A	ORF1ab	hCoV-19_Iran_IRVSH-01_2020EPI_ISL_5070072020-05-01
NC_045512.2	14605		C	CTCCTTA	ORF1ab	hCoV-19_Iran_HGRC-01-IPI-8206_2020EPI_ISL_4243492020-03-09
NC_045512.2	14655		T	A	ORF1ab	hCoV-19_Iran_IRVSH-01_2020EPI_ISL_5070072020-05-01
NC_045512.2	14778		T	G	ORF1ab	hCoV-19_Iran_IRVSH-01_2020EPI_ISL_5070072020-05-01
NC_045512.2	14898		C	T	ORF1ab	hCoV-19_Iran_IRVSH-01_2020EPI_ISL_5070072020-05-01
NC_045512.2	15021		T	A	ORF1ab	hCoV-19_Iran_IRVSH-01_2020EPI_ISL_5070072020-05-01
NC_045512.2	15135		T	C	ORF1ab	hCoV-19_Iran_IRVSH-01_2020EPI_ISL_5070072020-05-01
NC_045512.2	15183		C	T	ORF1ab	hCoV-19_Iran_IRVSH-01_2020EPI_ISL_5070072020-05-01
NC_045512.2	15315		C	T	ORF1ab	hCoV-19_Iran_IRVSH-01_2020EPI_ISL_5070072020-05-01
NC_045512.2	15324		C	T	ORF1ab	hCoV-19_Iran_IRVSH-2_2020EPI_ISL_5147532020-05-01
NC_045512.2	15842	3	C	T	ORF1ab	hCoV-19_Iran_NIV-P2-Q100_2020EPI_ISL_6371012020-03-10
						hCoV-19_Iran_NIV-P1-Q100_2020EPI_ISL_6371002020-03-10
						hCoV-19_Iran_Q100_2020EPI_ISL_6370992020-03-10
NC_045512.2	16044		A	T	ORF1ab	hCoV-19_Iran_IRVSH-01_2020EPI_ISL_5070072020-05-01
NC_045512.2	16194		T	A	ORF1ab	hCoV-19_Iran_IRVSH-01_2020EPI_ISL_5070072020-05-01
NC_045512.2	16338		C	T	ORF1ab	hCoV-19_Iran_IRVSH-01_2020EPI_ISL_5070072020-05-01
NC_045512.2	16617		T	C	ORF1ab	hCoV-19_Iran_IRVSH-01_2020EPI_ISL_5070072020-05-01
NC_045512.2	16626		C	A	ORF1ab	hCoV-19_Iran_IRVSH-01_2020EPI_ISL_5070072020-05-01
NC_045512.2	16692		T	A	ORF1ab	hCoV-19_Iran_IRVSH-01_2020EPI_ISL_5070072020-05-01
NC_045512.2	16716		C	A	ORF1ab	hCoV-19_Iran_IRVSH-01_2020EPI_ISL_5070072020-05-01
NC_045512.2	16752		T	A	ORF1ab	hCoV-19_Iran_IRVSH-01_2020EPI_ISL_5070072020-05-01
NC_045512.2	16998		A	T	ORF1ab	hCoV-19_Iran_IRVSH-01_2020EPI_ISL_5070072020-05-01
NC_045512.2	17104		C	T	ORF1ab	hCoV-19_Iran_GRC-9695_2020EPI_ISL_5964552020-06-11
						hCoV-19_Iran_GRC-9673_2020EPI_ISL_5964522020-05-18
NC_045512.2	17145		C	G	ORF1ab	hCoV-19_Iran_IRVSH-01_2020EPI_ISL_5070072020-05-01
NC_045512.2	17288	3	C	T	ORF1ab	hCoV-19_Iran_NIV-P2-Q111_2020EPI_ISL_6371042020-03-10
						hCoV-19_Iran_NIV-P1-Q111_2020EPI_ISL_6371032020-03-10
						hCoV-19_Iran_Q111_2020EPI_ISL_6371022020-03-10
NC_045512.2	17460		A	T	ORF1ab	hCoV-19_Iran_IRVSH-01_2020EPI_ISL_5070072020-05-01
NC_045512.2	17592		G	T	ORF1ab	hCoV-19_Iran_IRVSH-01_2020EPI_ISL_5070072020-05-01
NC_045512.2	17659		T	G	ORF1ab	hCoV-19_Iran_2024_2020EPI_ISL_5941872020-04-11
NC_045512.2	17718		C	A	ORF1ab	hCoV-19_Iran_IRVSH-01_2020EPI_ISL_5070072020-05-01
NC_045512.2	17772		T	C	ORF1ab	hCoV-19_Iran_IRVSH-01_2020EPI_ISL_5070072020-05-01
NC_045512.2	17832		T	C	ORF1ab	hCoV-19_Iran_IRVSH-01_2020EPI_ISL_5070072020-05-01
NC_045512.2	17892		A	T	ORF1ab	hCoV-19_Iran_IRVSH-01_2020EPI_ISL_5070072020-05-01
NC_045512.2	18090		G	C	ORF1ab	hCoV-19_Iran_IRVSH-01_2020EPI_ISL_5070072020-05-01
NC_045512.2	18189		C	A	ORF1ab	hCoV-19_Iran_IRVSH-01_2020EPI_ISL_5070072020-05-01
NC_045512.2	18243		T	A	ORF1ab	hCoV-19_Iran_IRVSH-01_2020EPI_ISL_5070072020-05-01
NC_045512.2	18315		G	A	ORF1ab	hCoV-19_Iran_IRVSH-2_2020EPI_ISL_5147532020-05-01
NC_045512.2	18318		G	T	ORF1ab	hCoV-19_Iran_IRVSH-01_2020EPI_ISL_5070072020-05-01
NC_045512.2	18375		T	C	ORF1ab	hCoV-19_Iran_IRVSH-01_2020EPI_ISL_5070072020-05-01
NC_045512.2	18377		C	T	ORF1ab	hCoV-19_Iran_KHGRC-1.1-IPI-8206_2020EPI_ISL_4425232020-03-09
						hCoV-19_Iran_HGRC-01-IPI-8206_2020EPI_ISL_4243492020-03-09
NC_045512.2	18432		A	C	ORF1ab	hCoV-19_Iran_IRVSH-01_2020EPI_ISL_5070072020-05-01
NC_045512.2	18522		A	C	ORF1ab	hCoV-19_Iran_IRVSH-01_2020EPI_ISL_5070072020-05-01
NC_045512.2	18526		C	T	ORF1ab	hCoV-19_Iran_1600_2020EPI_ISL_5820332020-04-03
NC_045512.2	18555	3	C	T	ORF1ab	hCoV-19_Iran_NIV-P2-Q111_2020EPI_ISL_6371042020-03-10
						hCoV-19_Iran_NIV-P1-Q111_2020EPI_ISL_6371032020-03-10
						hCoV-19_Iran_Q111_2020EPI_ISL_6371022020-03-10
NC_045512.2	18582		C	A	ORF1ab	hCoV-19_Iran_IRVSH-01_2020EPI_ISL_5070072020-05-01
NC_045512.2	18877		C	T	ORF1ab	hCoV-19_Iran_IRVSH-01_2020EPI_ISL_5070072020-05-01
						hCoV-19_Iran_9GS_2020EPI_ISL_6256832020-09-20
NC_045512.2	18912		C	T	ORF1ab	hCoV-19_Iran_IRVSH-01_2020EPI_ISL_5070072020-05-01
NC_045512.2	19062		A	C	ORF1ab	hCoV-19_Iran_IRVSH-01_2020EPI_ISL_5070072020-05-01
NC_045512.2	19218		T	C	ORF1ab	hCoV-19_Iran_IRVSH-01_2020EPI_ISL_5070072020-05-01
NC_045512.2	19275		T	C	ORF1ab	hCoV-19_Iran_IRVSH-01_2020EPI_ISL_5070072020-05-01
NC_045512.2	19323		A	C	ORF1ab	hCoV-19_Iran_IRVSH-01_2020EPI_ISL_5070072020-05-01
NC_045512.2	19506		T	C	ORF1ab	hCoV-19_Iran_IRVSH-01_2020EPI_ISL_5070072020-05-01
NC_045512.2	19542		G	T	ORF1ab	hCoV-19_Iran_GRC-10582_2020EPI_ISL_5964512020-06-16
NC_045512.2	19635		G	C	ORF1ab	hCoV-19_Iran_IRVSH-01_2020EPI_ISL_5070072020-05-01
NC_045512.2	19732		G	T	ORF1ab	hCoV-19_Iran_GRC-10582_2020EPI_ISL_5964512020-06-16
NC_045512.2	20172		T	G	ORF1ab	hCoV-19_Iran_IRVSH-01_2020EPI_ISL_5070072020-05-01
NC_045512.2	20235		C	A	ORF1ab	hCoV-19_Iran_GRC-10582_2020EPI_ISL_5964512020-06-16
						hCoV-19_Iran_2297_2020EPI_ISL_5941852020-04-13
NC_045512.2	20382		A	G	ORF1ab	hCoV-19_Iran_IRVSH-01_2020EPI_ISL_5070072020-05-01
NC_045512.2	20502		T	C	ORF1ab	hCoV-19_Iran_IRVSH-01_2020EPI_ISL_5070072020-05-01
NC_045512.2	20547		A	G	ORF1ab	hCoV-19_Iran_IRVSH-01_2020EPI_ISL_5070072020-05-01
NC_045512.2	20571		T	G	ORF1ab	hCoV-19_Iran_IRVSH-01_2020EPI_ISL_5070072020-05-01
NC_045512.2	20808		G	C	ORF1ab	hCoV-19_Iran_IRVSH-01_2020EPI_ISL_5070072020-05-01
NC_045512.2	20838		T	C	ORF1ab	hCoV-19_Iran_IRVSH-01_2020EPI_ISL_5070072020-05-01
NC_045512.2	20859		T	G	ORF1ab	hCoV-19_Iran_IRVSH-01_2020EPI_ISL_5070072020-05-01
NC_045512.2	20887	4	G	A	ORF1ab	hCoV-19_Iran_7650_2020EPI_ISL_5941882020-06-26
						hCoV-19_Iran_KHGRC-3-2178_2020EPI_ISL_4450882020-03-26
						hCoV-19_Iran_KHGRC-2-2162_2020EPI_ISL_4420442020-03-26
						hCoV-19_Iran_HGRC-2-2162_2020EPI_ISL_4375122020-03-26
NC_045512.2	20958		T	C	ORF1ab	hCoV-19_Iran_IRVSH-01_2020EPI_ISL_5070072020-05-01
NC_045512.2	21102		T	G	ORF1ab	hCoV-19_Iran_IRVSH-01_2020EPI_ISL_5070072020-05-01
NC_045512.2	21123		G	C	ORF1ab	hCoV-19_Iran_IRVSH-01_2020EPI_ISL_5070072020-05-01
NC_045512.2	21255		G	C	ORF1ab	hCoV-19_Iran_IRVSH-01_2020EPI_ISL_5070072020-05-01
NC_045512.2	21372		G	A	ORF1ab	hCoV-19_Iran_IRVSH-01_2020EPI_ISL_5070072020-05-01
NC_045512.2	21522		T	A	S	hCoV-19_Iran_IRVSH-01_2020EPI_ISL_5070072020-05-01
NC_045512.2	21556		A	C	S	hCoV-19_Iran_IRVSH-01_2020EPI_ISL_5070072020-05-01
NC_045512.2	21627	4	C	T	S	hCoV-19_Iran_7650_2020EPI_ISL_5941882020-06-26
						hCoV-19_Iran_KHGRC-3-2178_2020EPI_ISL_4450882020-03-26
						hCoV-19_Iran_KHGRC-2-2162_2020EPI_ISL_4420442020-03-26
						hCoV-19_Iran_HGRC-2-2162_2020EPI_ISL_4375122020-03-26
NC_045512.2	21999		A	G	S	hCoV-19_Iran_IRVSH-01_2020EPI_ISL_5070072020-05-01
						hCoV-19_Iran_IRVSH-2_2020EPI_ISL_5147532020-05-01
NC_045512.2	22132		G	C	S	hCoV-19_Iran_IRVSH-01_2020EPI_ISL_5070072020-05-01
NC_045512.2	22190		AT	A	S	hCoV-19_Iran_9GS_2020EPI_ISL_6256832020-09-20
NC_045512.2	22365		G	A	S	hCoV-19_Iran_IRVSH-01_2020EPI_ISL_5070072020-05-01
NC_045512.2	22444		C	T	S	hCoV-19_Iran_IRVSH-01_2020EPI_ISL_5070072020-05-01
						hCoV-19_Iran_9GS_2020EPI_ISL_6256832020-09-20
NC_045512.2	22572		C	G	S	hCoV-19_Iran_IRVSH-01_2020EPI_ISL_5070072020-05-01
NC_045512.2	22592		G	T	S	hCoV-19_Iran_2297_2020EPI_ISL_5941852020-04-13
NC_045512.2	22627		G	A	S	hCoV-19_Iran_GRC-9673_2020EPI_ISL_5964522020-05-18
NC_045512.2	22665		T	C	S	hCoV-19_Iran_IRVSH-01_2020EPI_ISL_5070072020-05-01
NC_045512.2	22735	3	C	T	S	hCoV-19_Iran_KHGRC-3-2178_2020EPI_ISL_4450882020-03-26
						hCoV-19_Iran_KHGRC-2-2162_2020EPI_ISL_4420442020-03-26
						hCoV-19_Iran_HGRC-2-2162_2020EPI_ISL_4375122020-03-26
NC_045512.2	22794		C	A	S	hCoV-19_Iran_IRVSH-01_2020EPI_ISL_5070072020-05-01
NC_045512.2	23277	3	C	T	S	hCoV-19_Iran_NIV-P2-Q100_2020EPI_ISL_6371012020-03-10
						hCoV-19_Iran_Q100_2020EPI_ISL_6370992020-03-10
						hCoV-19_Iran_NIV-P1-Q100_2020EPI_ISL_6371002020-03-10
NC_045512.2	23382		A	T	S	hCoV-19_Iran_IRVSH-01_2020EPI_ISL_5070072020-05-01
NC_045512.2	23403		A	G	S	hCoV-19_Iran_IRVSH-01_2020EPI_ISL_5070072020-05-01
NC_045512.2	23403	4	A	G	S	hCoV-19_Iran_9GS_2020EPI_ISL_6256832020-09-20
						hCoV-19_Iran_GRC-9695_2020EPI_ISL_5964552020-06-11
						hCoV-19_Iran_GRC-9673_2020EPI_ISL_5964522020-05-18
						hCoV-19_Iran_IRVSH-2_2020EPI_ISL_5147532020-05-01
NC_045512.2	23577		C	A	S	hCoV-19_Iran_IRVSH-01_2020EPI_ISL_5070072020-05-01
NC_045512.2	23611		G	T	S	hCoV-19_Iran_GRC-9673_2020EPI_ISL_5964522020-05-18
NC_045512.2	23883		A	G	S	hCoV-19_Iran_IRVSH-01_2020EPI_ISL_5070072020-05-01
NC_045512.2	23955		G	C	S	hCoV-19_Iran_IRVSH-01_2020EPI_ISL_5070072020-05-01
NC_045512.2	23985		A	G	S	hCoV-19_Iran_IRVSH-2_2020EPI_ISL_5147532020-05-01
NC_045512.2	24348		G	T	S	hCoV-19_Iran_GRC-10582_2020EPI_ISL_5964512020-06-16
NC_045512.2	24482		T	C	S	hCoV-19_Iran_IRVSH-01_2020EPI_ISL_5070072020-05-01
NC_045512.2	25002		C	T	S	hCoV-19_Iran_IRVSH-01_2020EPI_ISL_5070072020-05-01
NC_045512.2	25116		G	A	S	hCoV-19_Iran_IRVSH-01_2020EPI_ISL_5070072020-05-01
NC_045512.2	25137		A	G	S	hCoV-19_Iran_IRVSH-2_2020EPI_ISL_5147532020-05-01
NC_045512.2	25249		G	T	S	hCoV-19_Iran_7650_2020EPI_ISL_5941882020-06-26
NC_045512.2	25251		T	A	S	hCoV-19_Iran_IRVSH-01_2020EPI_ISL_5070072020-05-01
NC_045512.2	25266		G	T	S	hCoV-19_Iran_GRC-9673_2020EPI_ISL_5964522020-05-18
NC_045512.2	25299		G	C	S	hCoV-19_Iran_IRVSH-01_2020EPI_ISL_5070072020-05-01
NC_045512.2	25387		G	A	ORF3a	hCoV-19_Iran_IRVSH-01_2020EPI_ISL_5070072020-05-01
NC_045512.2	25446		T	G	ORF3a	hCoV-19_Iran_IRVSH-01_2020EPI_ISL_5070072020-05-01
NC_045512.2	25512		A	C	ORF3a	hCoV-19_Iran_IRVSH-01_2020EPI_ISL_5070072020-05-01
NC_045512.2	25563		G	T	ORF3a	hCoV-19_Iran_IRVSH-01_2020EPI_ISL_5070072020-05-01
						hCoV-19_Iran_9GS_2020EPI_ISL_6256832020-09-20
NC_045512.2	25614		C	A	ORF3a	hCoV-19_Iran_IRVSH-01_2020EPI_ISL_5070072020-05-01
NC_045512.2	26112		T	A	ORF3a	hCoV-19_Iran_IRVSH-01_2020EPI_ISL_5070072020-05-01
NC_045512.2	26222		C	A	E	hCoV-19_Iran_IRVSH-01_2020EPI_ISL_5070072020-05-01
NC_045512.2	26233		G	A	E	hCoV-19_Iran_IRVSH-01_2020EPI_ISL_5070072020-05-01
NC_045512.2	26342		T	C	E	hCoV-19_Iran_IRVSH-01_2020EPI_ISL_5070072020-05-01
NC_045512.2	26355		T	A	E	hCoV-19_Iran_IRVSH-01_2020EPI_ISL_5070072020-05-01
NC_045512.2	26500		T	C	M	hCoV-19_Iran_IRVSH-01_2020EPI_ISL_5070072020-05-01
NC_045512.2	26562		A	G	M	hCoV-19_Iran_IRVSH-01_2020EPI_ISL_5070072020-05-01
NC_045512.2	26697		C	A	M	hCoV-19_Iran_IRVSH-01_2020EPI_ISL_5070072020-05-01
NC_045512.2	26735		C	T	M	hCoV-19_Iran_IRVSH-01_2020EPI_ISL_5070072020-05-01
						hCoV-19_Iran_9GS_2020EPI_ISL_6256832020-09-20
NC_045512.2	27193		T	A	ORF6	hCoV-19_Iran_IRVSH-01_2020EPI_ISL_5070072020-05-01
NC_045512.2	27288		T	A	ORF6	hCoV-19_Iran_IRVSH-01_2020EPI_ISL_5070072020-05-01
NC_045512.2	27388		A	C	ORF7a	hCoV-19_Iran_IRVSH-01_2020EPI_ISL_5070072020-05-01
NC_045512.2	27417		A	C	ORF7a	hCoV-19_Iran_IRVSH-01_2020EPI_ISL_5070072020-05-01
NC_045512.2	27495		T	A	ORF7a	hCoV-19_Iran_IRVSH-01_2020EPI_ISL_5070072020-05-01
NC_045512.2	27603		C	A	ORF7a	hCoV-19_Iran_IRVSH-01_2020EPI_ISL_5070072020-05-01
NC_045512.2	27702		T	C	ORF7a	hCoV-19_Iran_IRVSH-01_2020EPI_ISL_5070072020-05-01
NC_045512.2	27733		T	A	ORF7b	hCoV-19_Iran_IRVSH-01_2020EPI_ISL_5070072020-05-01
NC_045512.2	27788	3	G	T	ORF7b	hCoV-19_Iran_NIV-P2-Q111_2020EPI_ISL_6371042020-03-10
						hCoV-19_Iran_NIV-P1-Q111_2020EPI_ISL_6371032020-03-10
						hCoV-19_Iran_Q111_2020EPI_ISL_6371022020-03-10
NC_045512.2	27874		C	T	ORF7b	hCoV-19_Iran_GRC-70_2020EPI_ISL_5964542020-03-08
NC_045512.2	27875		T	C	ORF7b	hCoV-19_Iran_GRC-70_2020EPI_ISL_5964542020-03-08
NC_045512.2	28077		G	T	ORF8	hCoV-19_Iran_GRC-9695_2020EPI_ISL_5964552020-06-11
NC_045512.2	28196		T	C	ORF8	hCoV-19_Iran_7650_2020EPI_ISL_5941882020-06-26
NC_045512.2	28077		G	A	ORF8	hCoV-19_Iran_IRVSH-01_2020EPI_ISL_5070072020-05-01
NC_045512.2	28103		C	G	ORF8	hCoV-19_Iran_IRVSH-01_2020EPI_ISL_5070072020-05-01
NC_045512.2	28218		T	C	Intergenic	hCoV-19_Iran_IRVSH-01_2020EPI_ISL_5070072020-05-01
NC_045512.2	28262		G	C	N	hCoV-19_Iran_IRVSH-01_2020EPI_ISL_5070072020-05-01
NC_045512.2	28302		G	A	N	hCoV-19_Iran_IRVSH-01_2020EPI_ISL_5070072020-05-01
NC_045512.2	28310		C	A	N	hCoV-19_Iran_7650_2020EPI_ISL_5941882020-06-26
NC_045512.2	28332		C	A	N	hCoV-19_Iran_IRVSH-01_2020EPI_ISL_5070072020-05-01
NC_045512.2	28344		C	T	N	hCoV-19_Iran_7650_2020EPI_ISL_5941882020-06-26
NC_045512.2	28688	17	T	C	N	hCoV-19_Iran_NIV-P2-Q111_2020EPI_ISL_6371042020-03-10
						hCoV-19_Iran_NIV-P1-Q111_2020EPI_ISL_6371032020-03-10
						hCoV-19_Iran_Q111_2020EPI_ISL_6371022020-03-10
						hCoV-19_Iran_NIV-P2-Q100_2020EPI_ISL_6371012020-03-10
						hCoV-19_Iran_NIV-P1-Q100_2020EPI_ISL_6371002020-03-10
						hCoV-19_Iran_Q100_2020EPI_ISL_6370992020-03-10
						hCoV-19_Iran_GRC-70_2020EPI_ISL_5964542020-03-08
						hCoV-19_Iran_GRC-43_2020EPI_ISL_5964532020-03-02
						hCoV-19_Iran_GRC-10582_2020EPI_ISL_5964512020-06-16
						hCoV-19_Iran_7650_2020EPI_ISL_5941882020-06-26
						hCoV-19_Iran_2024_2020EPI_ISL_5941872020-04-11
						hCoV-19_Iran_1325_2020EPI_ISL_5941862020-03-28
						hCoV-19_Iran_2297_2020EPI_ISL_5941852020-04-13
						hCoV-19_Iran_1600_2020EPI_ISL_5820332020-04-03
						hCoV-19_Iran_KHGRC-3-2178_2020EPI_ISL_4450882020-03-26
						hCoV-19_Iran_KHGRC-2-2162_2020EPI_ISL_4420442020-03-26
						hCoV-19_Iran_HGRC-2-2162_2020EPI_ISL_4375122020-03-26
NC_045512.2	28719		G	T	N	hCoV-19_Iran_IRVSH-01_2020EPI_ISL_5070072020-05-01
NC_045512.2	28830	3	C	T	N	hCoV-19_Iran_7650_2020EPI_ISL_5941882020-06-26
						hCoV-19_Iran_KHGRC-3-2178_2020EPI_ISL_4450882020-03-26
						hCoV-19_Iran_KHGRC-2-2162_2020EPI_ISL_4420442020-03-26
NC_045512.2	28849		C	G	N	hCoV-19_Iran_2024_2020EPI_ISL_5941872020-04-11
NC_045512.2	28854	3	C	T	N	hCoV-19_Iran_9GS_2020EPI_ISL_6256832020-09-20
						hCoV-19_Iran_IRVSH-2_2020EPI_ISL_5147532020-05-01
						hCoV-19_Iran_IRVSH-01_2020EPI_ISL_5070072020-05-01
NC_045512.2	29195		G	T	N	hCoV-19_Iran_GRC-9673_2020EPI_ISL_5964522020-05-18
NC_045512.2	29374		G	A	N	hCoV-19_Iran_HGRC-01-IPI-8206_2020EPI_ISL_4243492020-03-09
NC_045512.2	29442		A	T	N	hCoV-19_Iran_IRVSH-01_2020EPI_ISL_5070072020-05-01
NC_045512.2	29681		T	C	Intergenic	hCoV-19_Iran_IRVSH-2_2020EPI_ISL_5147532020-05-01
						hCoV-19_Iran_IRVSH-01_2020EPI_ISL_5070072020-05-01
NC_045512.2	29712		A	C	Intergenic	hCoV-19_Iran_IRVSH-01_2020EPI_ISL_5070072020-05-01
NC_045512.2	29734		G	C	Intergenic	hCoV-19_Iran_GRC-9673_2020EPI_ISL_5964522020-05-18
						hCoV-19_Iran_KHGRC-1.1-IPI-8206_2020EPI_ISL_4425232020-03-09
NC_045512.2	29742	18	G	T	Intergenic	hCoV-19_Iran_NIV-P2-Q111_2020EPI_ISL_6371042020-03-10
						hCoV-19_Iran_NIV-P1-Q111_2020EPI_ISL_6371032020-03-10
						hCoV-19_Iran_Q111_2020EPI_ISL_6371022020-03-10
						hCoV-19_Iran_NIV-P1-Q100_2020EPI_ISL_6371002020-03-10
						hCoV-19_Iran_Q100_2020EPI_ISL_6370992020-03-10
						hCoV-19_Iran_GRC-70_2020EPI_ISL_5964542020-03-08
						hCoV-19_Iran_GRC-43_2020EPI_ISL_5964532020-03-02
						hCoV-19_Iran_GRC-10582_2020EPI_ISL_5964512020-06-16
						hCoV-19_Iran_7650_2020EPI_ISL_5941882020-06-26
						hCoV-19_Iran_2024_2020EPI_ISL_5941872020-04-11
						hCoV-19_Iran_1325_2020EPI_ISL_5941862020-03-28
						hCoV-19_Iran_2297_2020EPI_ISL_5941852020-04-13
						hCoV-19_Iran_1600_2020EPI_ISL_5820332020-04-03
						hCoV-19_Iran_KHGRC-3-2178_2020EPI_ISL_4450882020-03-26
						hCoV-19_Iran_KHGRC-1.1-IPI-8206_2020EPI_ISL_4425232020-03-09
						hCoV-19_Iran_KHGRC-2-2162_2020EPI_ISL_4420442020-03-26
						hCoV-19_Iran_HGRC-2-2162_2020EPI_ISL_4375122020-03-26
						hCoV-19_Iran_HGRC-01-IPI-8206_2020EPI_ISL_4243492020-03-09
NC_045512.2	29747		G	T	Intergenic	hCoV-19_Iran_1600_2020EPI_ISL_5820332020-04-03
